# Compensatory Evolution to DNA Replication Stress is Robust to Nutrient Availability

**DOI:** 10.1101/2024.10.29.620637

**Authors:** Mariana Natalino, Marco Fumasoni

## Abstract

Evolutionary repair refers to the compensatory evolution that follows perturbations in cellular processes. While evolutionary trajectories are often reproducible, other studies suggest they are shaped by genotype-by-environment (GxE) interactions. Here, we test the predictability of evolutionary repair in response to DNA replication stress—a severe perturbation impairing the conserved mechanisms of DNA synthesis, resulting in genetic instability. We conducted high-throughput experimental evolution on Saccharomyces *cerevisiae* experiencing constitutive replication stress, grown under different glucose availabilities. We found that glucose levels impact the physiology and adaptation rate of replication stress mutants. However, the genetics of adaptation show remarkable robustness across environments. Recurrent mutations collectively recapitulated the fitness of evolved lines and are advantageous across macronutrient availability. We also identified a novel role of the mediator complex of RNA polymerase II in adaptation to replicative stress. Our results highlight the robustness and predictability of evolutionary repair mechanisms to DNA replication stress and provide new insights into the evolutionary aspects of genome stability, with potential implications for understanding cancer development.
