## Supplementary File 2 for "Compensatory Evolution to DNA Replication Stress is Robust to Nutrient Availability"

### Sheet: INDEX
INDEX	Supplementary File 2
Sheet1	Source data fitness of ancestor and evolved lines in passage 10, 20, 50 and generation 1000; Source data of effective population size calculations during evolution - All panels in Fig2 and FigS2
Sheet2	Statistical analysis of fitness delta of evolved lines compared with ancestor and of relative fitness at generation 1000 for ctf4∆ - Fig 2C and S2B
Sheet3	Source data of power law fitting and estimates and statistical analysis comparing parameter b - Fig 2D and S2C

### Sheet: Sheet1
Relative Fitness values per Population per Generation									Effective Population Size Over Time
Gluc	Genotype	Passage	Pop	Mean_Fit	Mean_Fit_Norm	SEM	Generations		Genotype	Glucose	Ne	bootle_neck	gens_day	Generations
0.25%	WT	5	1	3.10941	0.47249	0.111856	36		WT	8%	2.36687e+06	237500	9.96578	0
0.25%	WT	10	1	2.12922	-0.507696	0.0944831	77		WT	2%	2.24728e+06	225500	9.96578	0
0.25%	WT	20	1	2.67576	0.0388463	0.0250074	167		WT	0.5%	2.46865e+06	300000	8.22882	0
0.25%	WT	50	1	4.34503	1.70811	0.127444	436		WT	0.25%	2.48189e+06	343333	7.22882	0
0.25%	WT	100	1	6.95682	4.3199	0.250429	1000		ctf4∆	8%	1.99937e+06	223000	8.96578	0
0.25%	WT	5	2	3.46415	0.827236	0.134177	36		ctf4∆	2%	1.92764e+06	215000	8.96578	0
0.25%	WT	10	2	2.09153	-0.545389	0.0214101	77		ctf4∆	0.5%	2.19761e+06	287500	7.64386	0
0.25%	WT	20	2	2.15234	-0.484578	0.058016	167		ctf4∆	0.25%	1.76062e+06	265000	6.64386	0
0.25%	WT	50	2	4.95631	2.3194	0.230347	436		WT	8%	2.60252e+06	246667	10.5507	49.8289
0.25%	WT	100	2	6.19236	3.55545	0.119877	1000		WT	2%	2.04299e+06	205000	9.96578	49.8289
0.25%	WT	5	3	3.33038	0.693465	0.139789	36		WT	0.5%	1.88281e+06	210000	8.96578	41.1441
0.25%	WT	10	3	2.13072	-0.506193	0.118405	77		WT	0.25%	1.50862e+06	183333	8.22882	36.1441
0.25%	WT	20	3	2.47017	-0.166747	0.412374	167		ctf4∆	8%	1.79316e+06	200000	8.96578	44.8289
0.25%	WT	50	3	6.32646	3.68954	0.23878	436		ctf4∆	2%	1.58694e+06	177000	8.96578	44.8289
0.25%	WT	100	3	6.47654	3.83962	0.192122	1000		ctf4∆	0.5%	1.68165e+06	220000	7.64386	38.2193
0.25%	WT	5	4	2.97294	0.33602	0.16592	36		ctf4∆	0.25%	1.68672e+06	233333	7.22882	33.2193
0.25%	WT	10	4	2.07725	-0.55966	0.190445	77		WT	8%	2.81353e+06	266667	10.5507	155.336
0.25%	WT	20	4	2.08187	-0.555049	0.0979249	167		WT	2%	2.29213e+06	230000	9.96578	149.487
0.25%	WT	50	4	4.5959	1.95898	0.0942451	436		WT	0.5%	1.60488e+06	179000	8.96578	130.802
0.25%	WT	100	4	5.87427	3.23736	0.276309	1000		WT	0.25%	1.20142e+06	134000	8.96578	118.432
0.25%	WT	5	5	2.93331	0.296394	0.146411	36		ctf4∆	8%	1.8935e+06	190000	9.96578	134.487
0.25%	WT	10	5	2.17381	-0.463104	0.0624766	77		ctf4∆	2%	1.72143e+06	192000	8.96578	134.487
0.25%	WT	20	5	2.63329	-0.00362052	0.129677	167		ctf4∆	0.5%	1.57719e+06	191667	8.22882	114.658
0.25%	WT	50	5	5.62328	2.98636	0.323835	436		ctf4∆	0.25%	1.28035e+06	167500	7.64386	105.507
0.25%	WT	100	5	6.57855	3.94164	0.0748425	1000		WT	8%	2.25083e+06	213333	10.5507	313.598
0.25%	WT	5	6	3.53812	0.901201	0.11052	36		WT	2%	2.04299e+06	205000	9.96578	298.974
0.25%	WT	10	6	2.51369	-0.123224	0.113199	77		WT	0.5%	1.13972e+06	119333	9.55075	265.289
0.25%	WT	20	6	2.03076	-0.606154	0.129622	167		WT	0.25%	1.43453e+06	116000	8.96578	252.919
0.25%	WT	50	6	4.64146	2.00455	0.0385968	436		ctf4∆	8%	2.29213e+06	230000	9.96578	283.974
0.25%	WT	100	6	6.42572	3.7888	0.190675	1000		ctf4∆	2%	1.5447e+06	155000	9.96578	268.974
0.25%	WT	5	7	2.96963	0.332711	0.175295	36		ctf4∆	0.5%	1.37147e+06	166667	8.22882	238.09
0.25%	WT	10	7	2.41318	-0.223731	0.099607	77		ctf4∆	0.25%	1.04232e+06	126667	8.22882	220.165
0.25%	WT	20	7	2.4218	-0.215113	0.175733	167		WT	8%		213333	10.5507	630.12
0.25%	WT	50	7	4.95459	2.31767	0.147385	436		WT	2%		205000	9.96578	597.947
0.25%	WT	100	7	6.43516	3.79825	0.476828	1000		WT	0.5%	1.13972e+06	119333	9.55075	551.811
0.25%	WT	5	8	3.04856	0.411642	0.0695746	36		WT	0.25%	1.04003e+06	116000	8.96578	521.893
0.25%	WT	10	8	2.21384	-0.423074	0.139129	77		ctf4∆	8%		230000	9.96578	582.947
0.25%	WT	20	8	2.77061	0.1337	0.077963	167		ctf4∆	2%		155000	9.96578	567.947
0.25%	WT	50	8	4.56204	1.92512	0.14564	436		ctf4∆	0.5%	1.08486e+06	121000	8.96578	507.064
0.25%	WT	100	8	5.49305	2.85613	0.102977	1000		ctf4∆	0.25%	1.04232e+06	126667	8.22882	467.03
0.25%	WT	5	9	3.27884	0.641927	0.157317	36		WT	8%		213333	10.5507	946.642
0.25%	WT	10	9	2.24752	-0.3894	0.0610988	77		WT	2%		205000	9.96578	896.921
0.25%	WT	20	9	2.95025	0.313333	0.133569	167		WT	0.5%	1.13972e+06	119333	9.55075	838.334
0.25%	WT	50	9	4.33814	1.70123	0.0893468	436		WT	0.25%		116000	8.96578	790.866
0.25%	WT	100	9	5.75481	3.1179	0.140402	1000		ctf4∆	8%		230000	9.96578	881.921
0.25%	WT	5	10	3.22914	0.592225	0.0184814	36		ctf4∆	2%		155000	9.96578	866.921
0.25%	WT	10	10	2.22121	-0.415706	0.0451271	77		ctf4∆	0.5%	1.03148e+06	108000	9.55075	776.037
0.25%	WT	20	10	2.84719	0.210274	0.00656499	167		ctf4∆	0.25%	1.04232e+06	126667	8.22882	713.894
0.25%	WT	50	10	5.65893	3.02202	0.200327	436		WT	0.5%	1.13972e+06	119333	9.55075	933.841
0.25%	WT	100	10	6.70232	4.06541	0.335832	1000		WT	0.25%		116000	8.96578	880.524
0.25%	WT	5	11	3.41812	0.781208	0.147586	36		ctf4∆	8%		230000	9.96578	981.578
0.25%	WT	10	11	1.87961	-0.75731	0.156587	77		ctf4∆	2%		155000	9.96578	966.578
0.25%	WT	20	11	2.26521	-0.371703	0.029013	167		ctf4∆	0.5%	1.03148e+06	108000	9.55075	871.545
0.25%	WT	50	11	4.77877	2.14186	0.10909	436		ctf4∆	0.25%	1.22061e+06	148333	8.22882	796.183
0.25%	WT	100	11	6.16983	3.53292	0.122403	1000		WT	8%	2822125	267500	9.96578	1000
0.25%	WT	5	12	2.83236	0.195449	0.114579	36		WT	2%	3364875	337500	10.5507	1000
0.25%	WT	10	12	2.13621	-0.500704	0.209245	77		WT	0.5%	1.13284e+06	119333	9.55075	1000
0.25%	WT	20	12	2.64639	0.00947914	0.110538	167		WT	0.25%	1345500	116000	8.96578	1000
0.25%	WT	50	12	5.05273	2.41581	0.283809	436		ctf4∆	8%	3.77614e+06	378750	9.96578	1000
0.25%	WT	100	12	7.04301	4.4061	0.0789319	1000		ctf4∆	2%	3215325	322500	9.96578	1000
0.25%	WT	0	0	2.63692	0	0.268432	0		ctf4∆	0.5%	1.04685e+06	108000	9.55075	1000
0.25%	ctf4∆	5	1	-20.2285	-22.8655	0.690336	33		ctf4∆	0.25%	2.04721e+06	148333	8.22882	1000
0.25%	ctf4∆	10	1	-18.3034	-20.9403	0.0889209	69
0.25%	ctf4∆	20	1	-11.4486	-14.0855	0.410631	146
0.25%	ctf4∆	50	1	-9.88649	-12.5234	0.30548	393
0.25%	ctf4∆	100	1	-4.06323	-6.70015	0.29644	1000
0.25%	ctf4∆	5	2	-20.7469	-23.3838	0.285486	33
0.25%	ctf4∆	10	2	-17.864	-20.5009	0.141326	69
0.25%	ctf4∆	20	2	-13.1465	-15.7835	0.110974	146
0.25%	ctf4∆	50	2	-10.362	-12.9989	0.340278	393
0.25%	ctf4∆	100	2	-3.88311	-6.52003	0.190563	1000
0.25%	ctf4∆	5	3	-22.0528	-24.6897	0.196286	33
0.25%	ctf4∆	10	3	-17.4119	-20.0488	0.443013	69
0.25%	ctf4∆	20	3	-11.4334	-14.0704	0.426219	146
0.25%	ctf4∆	50	3	-9.12373	-11.7606	0.346061	393
0.25%	ctf4∆	100	3	-3.70397	-6.34088	0.0940632	1000
0.25%	ctf4∆	5	4	-20.8589	-23.4958	0.365334	33
0.25%	ctf4∆	10	4	-17.9509	-20.5879	0.344708	69
0.25%	ctf4∆	20	4	-11.8048	-14.4417	0.292689	146
0.25%	ctf4∆	50	4	-9.14765	-11.7846	0.168064	393
0.25%	ctf4∆	100	4	-4.26659	-6.90351	0.127406	1000
0.25%	ctf4∆	5	5	-20.5112	-23.1481	0.136317	33
0.25%	ctf4∆	10	5	-17.9184	-20.5554	0.416018	69
0.25%	ctf4∆	20	5	-10.8363	-13.4732	0.225283	146
0.25%	ctf4∆	50	5	-9.00487	-11.6418	0.305171	393
0.25%	ctf4∆	100	5	-2.90212	-5.53903	0.225237	1000
0.25%	ctf4∆	5	6	-20.3061	-22.943	0.213318	33
0.25%	ctf4∆	10	6	-11.5331	-14.17	0.236838	69
0.25%	ctf4∆	20	6	-11.7894	-14.4263	0.0719209	146
0.25%	ctf4∆	50	6	-9.23162	-11.8685	0.184324	393
0.25%	ctf4∆	100	6	-4.1236	-6.76052	0.386522	1000
0.25%	ctf4∆	5	7	-20.9694	-23.6063	0.5391	33
0.25%	ctf4∆	10	7	-18.1121	-20.749	0.336977	69
0.25%	ctf4∆	20	7	-11.7365	-14.3734	0.239388	146
0.25%	ctf4∆	50	7	-7.19015	-9.82707	0.371958	393
0.25%	ctf4∆	100	7	-1.38157	-4.01849	0.541893	1000
0.25%	ctf4∆	5	8	-21.0229	-23.6598	0.580009	33
0.25%	ctf4∆	10	8	-17.2037	-19.8406	0.742073	69
0.25%	ctf4∆	20	8	-11.5664	-14.2033	0.119009	146
0.25%	ctf4∆	50	8	-9.16906	-11.806	0.304178	393
0.25%	ctf4∆	100	8	-5.16444	-7.80136	0.206922	1000
0.25%	ctf4∆	5	9	-23.1225	-25.7594	0.162198	33
0.25%	ctf4∆	10	9	-18.6674	-21.3043	0.380266	69
0.25%	ctf4∆	20	9	-12.9016	-15.5385	0.0473474	146
0.25%	ctf4∆	50	9	-7.69707	-10.334	0.257938	393
0.25%	ctf4∆	100	9	-4.41037	-7.04728	0.322264	1000
0.25%	ctf4∆	5	10	-20.7748	-23.4117	0.324861	33
0.25%	ctf4∆	10	10	-18.4108	-21.0477	0.447804	69
0.25%	ctf4∆	20	10	-11.8371	-14.4741	0.244319	146
0.25%	ctf4∆	50	10	-10.704	-13.3409	0.256972	393
0.25%	ctf4∆	100	10	-5.09501	-7.73192	0.319379	1000
0.25%	ctf4∆	5	11	-21.3334	-23.9703	0.50399	33
0.25%	ctf4∆	10	11	-18.7465	-21.3834	0.145265	69
0.25%	ctf4∆	20	11	-11.952	-14.5889	0.132441	146
0.25%	ctf4∆	50	11	-11.9764	-14.6133	0.139328	393
0.25%	ctf4∆	100	11	-6.30097	-8.93788	0.15349	1000
0.25%	ctf4∆	5	12	-21.3455	-23.9825	0.0932387	33
0.25%	ctf4∆	10	12	-18.5967	-21.2336	0.300752	69
0.25%	ctf4∆	20	12	-11.0388	-13.6757	0.189047	146
0.25%	ctf4∆	50	12	-9.51045	-12.1474	0.349771	393
0.25%	ctf4∆	100	12	-5.28315	-7.92007	0.0849922	1000
0.25%	ctf4∆	0	0	-17.6382	-20.2752	0.179646	0
0.5%	WT	5	1	2.56259	0.803781	0.162667	41
0.5%	WT	10	1	2.32262	0.563811	0.120429	86
0.5%	WT	20	1	2.04664	0.287826	0.0318613	176
0.5%	WT	50	1	4.03421	2.2754	0.108416	462
0.5%	WT	100	1	4.54715	2.78834	0.142189	1000
0.5%	WT	5	2	2.79717	1.03836	0.0525631	41
0.5%	WT	10	2	2.15879	0.399985	0.141491	86
0.5%	WT	20	2	2.4755	0.716695	0.0734954	176
0.5%	WT	50	2	3.69434	1.93553	0.131616	462
0.5%	WT	100	2	3.82388	2.06507	0.155786	1000
0.5%	WT	5	3	2.86164	1.10283	0.172015	41
0.5%	WT	10	3	2.15294	0.394131	0.0724075	86
0.5%	WT	20	3	2.3179	0.559086	0.111419	176
0.5%	WT	50	3	4.59065	2.83184	0.0827971	462
0.5%	WT	100	3	5.79638	4.03757	0.0761329	1000
0.5%	WT	5	4	2.93798	1.17917	0.0591363	41
0.5%	WT	10	4	2.05386	0.295051	0.183448	86
0.5%	WT	20	4	2.51151	0.7527	0.13361	176
0.5%	WT	50	4	4.25785	2.49904	0.17843	462
0.5%	WT	100	4	5.52192	3.76311	0.203705	1000
0.5%	WT	5	5	2.95162	1.19281	0.141909	41
0.5%	WT	10	5	1.75913	0.0003185	0.122816	86
0.5%	WT	20	5	2.45951	0.700704	0.127704	176
0.5%	WT	50	5	3.77411	2.0153	0.0405692	462
0.5%	WT	100	5	4.63422	2.87541	0.0726314	1000
0.5%	WT	5	6	2.50221	0.743404	0.0661211	41
0.5%	WT	10	6	1.77617	0.0173578	0.167489	86
0.5%	WT	20	6	2.40609	0.647279	0.123039	176
0.5%	WT	50	6	3.33234	1.57353	0.0635357	462
0.5%	WT	100	6	4.76161	3.0028	0.0574969	1000
0.5%	WT	5	7	2.85585	1.09704	0.0634103	41
0.5%	WT	10	7	1.55349	-0.205315	0.0246761	86
0.5%	WT	20	7	2.69767	0.938855	0.0590694	176
0.5%	WT	50	7	3.71196	1.95315	0.0823259	462
0.5%	WT	100	7	4.46094	2.70213	0.165909	1000
0.5%	WT	5	8	3.01543	1.25662	0.197142	41
0.5%	WT	10	8	1.99821	0.239405	0.084783	86
0.5%	WT	20	8	2.2086	0.449785	0.0899892	176
0.5%	WT	50	8	3.64142	1.88261	0.197799	462
0.5%	WT	100	8	9.46816	7.70935	0.325586	1000
0.5%	WT	5	9	3.05539	1.29658	0.0220466	41
0.5%	WT	10	9	1.62807	-0.130743	0.15664	86
0.5%	WT	20	9	2.63229	0.873481	0.0570332	176
0.5%	WT	50	9	3.77311	2.0143	0.0361308	462
0.5%	WT	100	9	4.61925	2.86044	0.0682287	1000
0.5%	WT	5	10	2.6463	0.887487	0.0463325	41
0.5%	WT	10	10	1.68463	-0.0741782	0.029793	86
0.5%	WT	20	10	3.08242	1.32361	0.159859	176
0.5%	WT	50	10	3.80538	2.04657	0.169891	462
0.5%	WT	100	10	4.52498	2.76617	0.123623	1000
0.5%	WT	5	11	2.60694	0.84813	0.0363265	41
0.5%	WT	10	11	1.58152	-0.177285	0.246163	86
0.5%	WT	20	11	2.49487	0.736061	0.153948	176
0.5%	WT	50	11	3.6129	1.85409	0.18847	462
0.5%	WT	100	11	4.25231	2.4935	0.179163	1000
0.5%	WT	5	12	2.9503	1.19149	0.0563186	41
0.5%	WT	10	12	1.80398	0.0451726	0.0218197	86
0.5%	WT	20	12	2.82509	1.06628	0.147924	176
0.5%	WT	50	12	3.49052	1.73171	0.165923	462
0.5%	WT	100	12	4.37847	2.61966	0.0619598	1000
0.5%	WT	0	0	1.75881	0	0.645886	0
0.5%	ctf4∆	5	1	-21.5079	-23.2667	0.252108	38
0.5%	ctf4∆	10	1	-19.1383	-20.8971	0.382548	76
0.5%	ctf4∆	20	1	-14.674	-16.4328	0.150956	159
0.5%	ctf4∆	50	1	-12.7178	-14.4766	0.146831	406
0.5%	ctf4∆	100	1	-5.62366	-7.38247	0.159144	1000
0.5%	ctf4∆	5	2	-21.402	-23.1609	0.100008	38
0.5%	ctf4∆	10	2	-17.6921	-19.4509	0.329177	76
0.5%	ctf4∆	20	2	-12.7921	-14.5509	0.142467	159
0.5%	ctf4∆	50	2	-9.09193	-10.8507	0.358537	406
0.5%	ctf4∆	100	2	-5.46728	-7.22609	0.0163821	1000
0.5%	ctf4∆	5	3	-21.7488	-23.5076	0.549974	38
0.5%	ctf4∆	10	3	-20.3793	-22.1381	0.223148	76
0.5%	ctf4∆	20	3	-13.3933	-15.1521	0.136337	159
0.5%	ctf4∆	50	3	-11.302	-13.0608	0.090517	406
0.5%	ctf4∆	100	3	-5.40918	-7.16799	0.306495	1000
0.5%	ctf4∆	5	4	-21.1527	-22.9116	0.11611	38
0.5%	ctf4∆	10	4	-18.1533	-19.9121	0.268541	76
0.5%	ctf4∆	20	4	-13.0565	-14.8153	0.23043	159
0.5%	ctf4∆	50	4	-9.62533	-11.3841	0.174808	406
0.5%	ctf4∆	100	4	-4.84166	-6.60047	0.133659	1000
0.5%	ctf4∆	5	5	-21.9538	-23.7126	0.544709	38
0.5%	ctf4∆	10	5	-18.9594	-20.7182	0.623175	76
0.5%	ctf4∆	20	5	-13.0309	-14.7897	0.109681	159
0.5%	ctf4∆	50	5	-11.8346	-13.5934	0.219103	406
0.5%	ctf4∆	100	5	-6.06556	-7.82437	0.0255728	1000
0.5%	ctf4∆	5	6	-22.4501	-24.2089	0.0818254	38
0.5%	ctf4∆	10	6	-18.1136	-19.8724	0.518884	76
0.5%	ctf4∆	20	6	-13.2949	-15.0537	0.265959	159
0.5%	ctf4∆	50	6	-9.69643	-11.4552	0.105723	406
0.5%	ctf4∆	100	6	-6.12943	-7.88824	0.10202	1000
0.5%	ctf4∆	5	7	-20.6577	-22.4165	0.0485925	38
0.5%	ctf4∆	10	7	-18.0685	-19.8273	0.637694	76
0.5%	ctf4∆	20	7	-13.4027	-15.1615	0.472806	159
0.5%	ctf4∆	50	7	-10.9932	-12.7521	0.294398	406
0.5%	ctf4∆	100	7	-5.46506	-7.22387	0.266205	1000
0.5%	ctf4∆	5	8	-21.467	-23.2259	0.140913	38
0.5%	ctf4∆	10	8	-20.3017	-22.0605	0.7303	76
0.5%	ctf4∆	20	8	-15.0057	-16.7646	0.525053	159
0.5%	ctf4∆	50	8	-10.2084	-11.9672	0.141873	406
0.5%	ctf4∆	100	8	-5.68962	-7.44843	0.338422	1000
0.5%	ctf4∆	5	9	-20.9857	-22.7445	0.30353	38
0.5%	ctf4∆	10	9	-16.3006	-18.0594	0.334201	76
0.5%	ctf4∆	20	9	-12.4482	-14.207	0.446138	159
0.5%	ctf4∆	50	9	-10.6075	-12.3663	0.0987482	406
0.5%	ctf4∆	100	9	-4.69079	-6.4496	0.209443	1000
0.5%	ctf4∆	5	10	-22.423	-24.1818	0.333515	38
0.5%	ctf4∆	10	10	-18.22	-19.9789	0.194231	76
0.5%	ctf4∆	20	10	-12.3506	-14.1094	0.266944	159
0.5%	ctf4∆	50	10	-7.9022	-9.66101	0.32607	406
0.5%	ctf4∆	100	10	-5.03064	-6.78945	0.288841	1000
0.5%	ctf4∆	5	11	-21.6428	-23.4016	0.234005	38
0.5%	ctf4∆	10	11	-18.9237	-20.6825	0.510672	76
0.5%	ctf4∆	20	11	-12.358	-14.1168	0.185718	159
0.5%	ctf4∆	50	11	-10.9251	-12.684	0.0311917	406
0.5%	ctf4∆	100	11	-6.19276	-7.95157	0.216682	1000
0.5%	ctf4∆	5	12	-20.9899	-22.7487	0.176945	38
0.5%	ctf4∆	10	12	-15.0913	-16.8501	0.166025	76
0.5%	ctf4∆	20	12	-12.5528	-14.3116	0.118254	159
0.5%	ctf4∆	50	12	-7.27732	-9.03613	0.361418	406
0.5%	ctf4∆	100	12	-5.79422	-7.55303	0.0879939	1000
0.5%	ctf4∆	0	0	-19.8062	-21.565	0.0999985	0
2%	WT	5	1	1.61526	0.306545	0.160399	50
2%	WT	10	1	1.65817	0.34946	0.0982836	100
2%	WT	20	1	2.33513	1.02642	0.167218	199
2%	WT	50	1	1.59092	0.282207	0.0999555	498
2%	WT	100	1	1.94324	0.63453	0.043972	1000
2%	WT	5	2	1.78835	0.479635	0.164344	50
2%	WT	10	2	1.87112	0.562407	0.14334	100
2%	WT	20	2	2.24404	0.935326	0.0258253	199
2%	WT	50	2	3.59004	2.28132	0.0879276	498
2%	WT	100	2	4.73873	3.43002	0.0949958	1000
2%	WT	5	3	1.82222	0.513514	0.112065	50
2%	WT	10	3	2.01138	0.702671	0.085921	100
2%	WT	20	3	2.07022	0.761508	0.10843	199
2%	WT	50	3	1.47017	0.161463	0.0180959	498
2%	WT	100	3	2.52926	1.22055	0.049291	1000
2%	WT	5	4	1.66562	0.356905	0.0399939	50
2%	WT	10	4	1.41408	0.105366	0.0998339	100
2%	WT	20	4	1.91416	0.605454	0.103242	199
2%	WT	50	4	3.56855	2.25984	0.0871279	498
2%	WT	100	4	4.07981	2.7711	0.0523992	1000
2%	WT	5	5	1.66723	0.358524	0.110023	50
2%	WT	10	5	1.77092	0.462211	0.0844446	100
2%	WT	20	5	2.18774	0.879027	0.152896	199
2%	WT	50	5	1.35483	0.046115	0.0781768	498
2%	WT	100	5	1.13865	-0.170061	0.145291	1000
2%	WT	5	6	1.61827	0.309563	0.139786	50
2%	WT	10	6	1.87154	0.562828	0.0198027	100
2%	WT	20	6	2.3303	1.02159	0.0616164	199
2%	WT	50	6	1.32621	0.0175022	0.0783306	498
2%	WT	100	6	0.320835	-0.987876	0.0968693	1000
2%	WT	5	7	1.7559	0.447189	0.0676152	50
2%	WT	10	7	1.79847	0.489763	0.0415003	100
2%	WT	20	7	2.36757	1.05886	0.0627429	199
2%	WT	50	7	1.65518	0.346469	0.0629699	498
2%	WT	100	7	2.93314	1.62443	0.0837623	1000
2%	WT	5	8	1.5249	0.216192	0.0619296	50
2%	WT	10	8	1.63619	0.327482	0.108211	100
2%	WT	20	8	2.13585	0.827138	0.145961	199
2%	WT	50	8	1.34502	0.0363073	0.0101304	498
2%	WT	100	8	3.19073	1.88202	0.229822	1000
2%	WT	5	9	1.71318	0.404471	0.060713	50
2%	WT	10	9	1.87406	0.56535	0.108797	100
2%	WT	20	9	2.3222	1.01349	0.203206	199
2%	WT	50	9	1.80939	0.50068	0.105945	498
2%	WT	100	9	2.30618	0.997466	0.08488	1000
2%	WT	5	10	1.23937	-0.0693402	0.0522769	50
2%	WT	10	10	2.02689	0.718181	0.0919043	100
2%	WT	20	10	2.41572	1.10701	0.0796806	199
2%	WT	50	10	1.40302	0.0943052	0.17973	498
2%	WT	100	10	0.732386	-0.576324	0.0213984	1000
2%	WT	5	11	1.48496	0.176251	0.0209153	50
2%	WT	10	11	1.74243	0.433719	0.0594861	100
2%	WT	20	11	2.29994	0.99123	0.0660924	199
2%	WT	50	11	1.59053	0.281821	0.0928206	498
2%	WT	100	11	0.473391	-0.835319	0.0456522	1000
2%	WT	5	12	1.58576	0.277053	0.0719433	50
2%	WT	10	12	1.81756	0.50885	0.11384	100
2%	WT	20	12	2.31631	1.0076	0.195116	199
2%	WT	50	12	1.59173	0.283024	0.0809583	498
2%	WT	100	12	3.5763	2.26759	0.0696855	1000
2%	WT	0	0	1.30871	0	0.47543	0
2%	ctf4∆	5	1	-23.2706	-24.5793	0.230307	45
2%	ctf4∆	10	1	-12.7088	-14.0175	0.0719622	90
2%	ctf4∆	20	1	-12.3371	-13.6458	0.0181704	179
2%	ctf4∆	50	1	-11.4162	-12.7249	0.0303122	478
2%	ctf4∆	100	1	-8.16171	-9.47042	0.227831	1000
2%	ctf4∆	5	2	-24.3676	-25.6763	0.438393	45
2%	ctf4∆	10	2	-18.8431	-20.1518	0.110555	90
2%	ctf4∆	20	2	-15.3954	-16.7042	0.0958265	179
2%	ctf4∆	50	2	-10.5967	-11.9054	0.0649822	478
2%	ctf4∆	100	2	-8.1031	-9.41181	0.052215	1000
2%	ctf4∆	5	3	-23.4475	-24.7562	0.385111	45
2%	ctf4∆	10	3	-16.4847	-17.7934	0.111132	90
2%	ctf4∆	20	3	-13.732	-15.0407	0.15727	179
2%	ctf4∆	50	3	-10.9557	-12.2644	0.0530056	478
2%	ctf4∆	100	3	-7.34218	-8.65089	0.2076	1000
2%	ctf4∆	5	4	-24.225	-25.5337	0.585757	45
2%	ctf4∆	10	4	-16.9532	-18.2619	0.139392	90
2%	ctf4∆	20	4	-14.9526	-16.2613	0.256075	179
2%	ctf4∆	50	4	-11.6204	-12.9291	0.0340716	478
2%	ctf4∆	100	4	-8.18175	-9.49046	0.0522441	1000
2%	ctf4∆	5	5	-23.0077	-24.3164	0.287482	45
2%	ctf4∆	10	5	-15.0878	-16.3965	0.209371	90
2%	ctf4∆	20	5	-14.134	-15.4427	0.271463	179
2%	ctf4∆	50	5	-7.52106	-8.82977	0.332055	478
2%	ctf4∆	100	5	-4.70112	-6.00983	0.113314	1000
2%	ctf4∆	5	6	-24.0029	-25.3116	0.257506	45
2%	ctf4∆	10	6	-18.5904	-19.8991	0.105958	90
2%	ctf4∆	20	6	-14.4181	-15.7268	0.236104	179
2%	ctf4∆	50	6	-10.9198	-12.2285	0.134762	478
2%	ctf4∆	100	6	-10.4406	-11.7493	0.0947032	1000
2%	ctf4∆	5	7	-22.8888	-24.1975	0.282319	45
2%	ctf4∆	10	7	-22.8339	-24.1426	0.113085	90
2%	ctf4∆	20	7	-16.6313	-17.94	0.13	179
2%	ctf4∆	50	7	-12.6879	-13.9966	0.223727	478
2%	ctf4∆	100	7	-7.90706	-9.21577	0.192608	1000
2%	ctf4∆	5	8	-23.7957	-25.1045	0.299231	45
2%	ctf4∆	10	8	-18.8892	-20.1979	0.271854	90
2%	ctf4∆	20	8	-13.7894	-15.0981	0.214996	179
2%	ctf4∆	50	8	-10.2884	-11.5971	0.0233046	478
2%	ctf4∆	100	8	-8.26687	-9.57559	0.240789	1000
2%	ctf4∆	5	9	-23.5819	-24.8907	0.098702	45
2%	ctf4∆	10	9	-16.8528	-18.1615	0.162402	90
2%	ctf4∆	20	9	-13.6982	-15.0069	0.102202	179
2%	ctf4∆	50	9	-10.6939	-12.0026	0.158193	478
2%	ctf4∆	100	9	-6.01761	-7.32632	0.13026	1000
2%	ctf4∆	5	10	-24.0227	-25.3314	0.29604	45
2%	ctf4∆	10	10	-19.6948	-21.0035	0.54978	90
2%	ctf4∆	20	10	-15.2578	-16.5665	0.0808022	179
2%	ctf4∆	50	10	-10.6538	-11.9625	0.0436622	478
2%	ctf4∆	100	10	-7.44593	-8.75464	0.293927	1000
2%	ctf4∆	5	11	-23.0865	-24.3952	0.130971	45
2%	ctf4∆	10	11	-19.262	-20.5707	0.0843163	90
2%	ctf4∆	20	11	-14.1014	-15.4101	0.036483	179
2%	ctf4∆	50	11	-10.152	-11.4607	0.19044	478
2%	ctf4∆	100	11	-8.94666	-10.2554	0.145315	1000
2%	ctf4∆	5	12	-23.2666	-24.5754	0.451431	45
2%	ctf4∆	10	12	-20.5184	-21.8271	0.163434	90
2%	ctf4∆	20	12	-15.4077	-16.7164	0.116234	179
2%	ctf4∆	50	12	-9.88499	-11.1937	0.109852	478
2%	ctf4∆	100	12	-10.5456	-11.8543	0.085881	1000
2%	ctf4∆	0	0	-22.2281	-23.5368	0.702343	0
8%	WT	5	1	1.01014	-0.0458484	0.0516479	50
8%	WT	10	1	0.6992	-0.356785	0.064593	103
8%	WT	20	1	1.87391	0.817926	0.289628	208
8%	WT	50	1	1.10755	0.0515606	0.0859993	525
8%	WT	100	1	2.25868	1.20269	0.122777	1000
8%	WT	5	2	0.865539	-0.190446	0.0379646	50
8%	WT	10	2	1.45353	0.397544	0.108712	103
8%	WT	20	2	1.6501	0.594112	0.187079	208
8%	WT	50	2	0.698742	-0.357243	0.353241	525
8%	WT	100	2	2.55645	1.50047	0.0899059	1000
8%	WT	5	3	1.19298	0.136994	0.0658424	50
8%	WT	10	3	1.1832	0.127215	0.141055	103
8%	WT	20	3	1.84917	0.793186	0.12947	208
8%	WT	50	3	0.931252	-0.124733	0.219496	525
8%	WT	100	3	1.9434	0.887412	0.104505	1000
8%	WT	5	4	1.65736	0.601373	0.492461	50
8%	WT	10	4	1.07934	0.0233562	0.142312	103
8%	WT	20	4	1.79606	0.740074	0.188147	208
8%	WT	50	4	0.971143	-0.0848419	0.350625	525
8%	WT	100	4	2.87416	1.81818	0.187199	1000
8%	WT	5	5	1.78756	0.73157	0.194209	50
8%	WT	10	5	0.934322	-0.121663	0.0912329	103
8%	WT	20	5	1.9908	0.934815	0.218754	208
8%	WT	50	5	1.25722	0.201238	0.141759	525
8%	WT	100	5	2.12806	1.07208	0.192314	1000
8%	WT	5	6	1.13571	0.0797233	0.0646571	50
8%	WT	10	6	1.29072	0.234733	0.0699622	103
8%	WT	20	6	1.86479	0.808807	0.0964197	208
8%	WT	50	6	1.16019	0.104205	0.375309	525
8%	WT	100	6	2.17964	1.12366	0.177114	1000
8%	WT	5	7	1.26004	0.204053	0.0319247	50
8%	WT	10	7	1.25607	0.200081	0.0908766	103
8%	WT	20	7	1.83978	0.783792	0.121294	208
8%	WT	50	7	0.349814	-0.706171	0.340267	525
8%	WT	100	7	2.10918	1.0532	0.0788358	1000
8%	WT	5	8	1.22962	0.173634	0.220755	50
8%	WT	10	8	0.925177	-0.130808	0.0546111	103
8%	WT	20	8	1.75516	0.699178	0.223813	208
8%	WT	50	8	0.904141	-0.151844	0.0508323	525
8%	WT	100	8	2.33532	1.27934	0.0516812	1000
8%	WT	5	9	1.38889	0.332907	0.167896	50
8%	WT	10	9	1.17324	0.117256	0.0406382	103
8%	WT	20	9	1.78768	0.731699	0.0179544	208
8%	WT	50	9	0.883549	-0.172436	0.0759778	525
8%	WT	100	9	2.99878	1.9428	0.0656722	1000
8%	WT	5	10	1.38463	0.328646	0.157082	50
8%	WT	10	10	1.11192	0.0559387	0.0213095	103
8%	WT	20	10	1.74371	0.687729	0.204186	208
8%	WT	50	10	0.863448	-0.192537	0.265421	525
8%	WT	100	10	3.27201	2.21603	0.0929305	1000
8%	WT	5	11	1.10149	0.0455053	0.0361313	50
8%	WT	10	11	1.08102	0.0250347	0.0693071	103
8%	WT	20	11	2.08987	1.03388	0.105768	208
8%	WT	50	11	0.971523	-0.0844624	0.161179	525
8%	WT	100	11	1.87254	0.816554	0.200942	1000
8%	WT	5	12	1.01714	-0.0388457	0.0619446	50
8%	WT	10	12	1.26287	0.20689	0.110665	103
8%	WT	20	12	1.94895	0.89297	0.142175	208
8%	WT	50	12	1.31359	0.257609	0.185698	525
8%	WT	100	12	2.4873	1.43132	0.0594048	1000
8%	WT	0	0	1.05598	0	0.686152	0
8%	ctf4∆	5	1	-23.157	-24.213	1.0309	45
8%	ctf4∆	10	1	-19.8855	-20.9415	0.421976	90
8%	ctf4∆	20	1	-15.5605	-16.6165	0.438467	189
8%	ctf4∆	50	1	-9.49788	-10.5539	0.477366	488
8%	ctf4∆	100	1	-7.88731	-8.94329	0.196275	1000
8%	ctf4∆	5	2	-21.0608	-22.1168	0.483385	45
8%	ctf4∆	10	2	-16.8787	-17.9347	0.431373	90
8%	ctf4∆	20	2	-12.8804	-13.9363	0.175332	189
8%	ctf4∆	50	2	-9.35822	-10.4142	0.382748	488
8%	ctf4∆	100	2	-6.29327	-7.34925	0.267855	1000
8%	ctf4∆	5	3	-20.7458	-21.8018	0.651997	45
8%	ctf4∆	10	3	-16.9599	-18.0159	0.386624	90
8%	ctf4∆	20	3	-12.8812	-13.9372	0.310846	189
8%	ctf4∆	50	3	-9.45429	-10.5103	0.133723	488
8%	ctf4∆	100	3	-7.94676	-9.00274	0.15733	1000
8%	ctf4∆	5	4	-25.0486	-26.1045	0.184128	45
8%	ctf4∆	10	4	-24.8234	-25.8794	0.277824	90
8%	ctf4∆	20	4	-16.234	-17.29	1.09015	189
8%	ctf4∆	50	4	-9.80328	-10.8593	0.279046	488
8%	ctf4∆	100	4	-7.82264	-8.87862	0.100492	1000
8%	ctf4∆	5	5	-23.1791	-24.2351	0.478026	45
8%	ctf4∆	10	5	-17.4577	-18.5137	0.0537768	90
8%	ctf4∆	20	5	-12.6795	-13.7355	0.239736	189
8%	ctf4∆	50	5	-10.6306	-11.6866	0.391226	488
8%	ctf4∆	100	5	-6.60682	-7.66281	0.209214	1000
8%	ctf4∆	5	6	-20.4564	-21.5124	0.614682	45
8%	ctf4∆	10	6	-17.2642	-18.3202	0.191658	90
8%	ctf4∆	20	6	-13.085	-14.141	0.201752	189
8%	ctf4∆	50	6	-10.6077	-11.6637	0.0762274	488
8%	ctf4∆	100	6	-8.34062	-9.39661	0.245449	1000
8%	ctf4∆	5	7	-19.7125	-20.7685	0.405872	45
8%	ctf4∆	10	7	-17.3619	-18.4179	0.912027	90
8%	ctf4∆	20	7	-13.0612	-14.1171	0.246992	189
8%	ctf4∆	50	7	-12.1326	-13.1886	0.314945	488
8%	ctf4∆	100	7	-7.54492	-8.60091	0.281006	1000
8%	ctf4∆	5	8	-23.4638	-24.5198	0.924496	45
8%	ctf4∆	10	8	-23.7931	-24.8491	0.306365	90
8%	ctf4∆	20	8	-15.4626	-16.5186	0.993978	189
8%	ctf4∆	50	8	-11.4143	-12.4703	0.543389	488
8%	ctf4∆	100	8	-7.96218	-9.01817	0.194736	1000
8%	ctf4∆	5	9	-17.9066	-18.9626	0.182074	45
8%	ctf4∆	10	9	-17.1076	-18.1636	0.793999	90
8%	ctf4∆	20	9	-12.0782	-13.1342	0.842918	189
8%	ctf4∆	50	9	-9.8261	-10.8821	0.221556	488
8%	ctf4∆	100	9	-6.78631	-7.84229	0.105719	1000
8%	ctf4∆	5	10	-20.0287	-21.0847	0.465883	45
8%	ctf4∆	10	10	-17.2344	-18.2904	0.685958	90
8%	ctf4∆	20	10	-11.4286	-12.4846	0.0801353	189
8%	ctf4∆	50	10	-9.7192	-10.7752	0.235313	488
8%	ctf4∆	100	10	-5.15995	-6.21593	0.210448	1000
8%	ctf4∆	5	11	-18.2508	-19.3068	0.582751	45
8%	ctf4∆	10	11	-16.9307	-17.9867	0.734716	90
8%	ctf4∆	20	11	-12.0032	-13.0592	0.216196	189
8%	ctf4∆	50	11	-13.0372	-14.0932	0.262399	488
8%	ctf4∆	100	11	-6.75501	-7.81099	0.273062	1000
8%	ctf4∆	5	12	-20.0706	-21.1266	0.0843893	45
8%	ctf4∆	10	12	-16.3492	-17.4052	0.589904	90
8%	ctf4∆	20	12	-12.4599	-13.5159	0.1835	189
8%	ctf4∆	50	12	-10.113	-11.169	0.269918	488
8%	ctf4∆	100	12	-7.2117	-8.26769	0.671043	1000
8%	ctf4∆	0	0	-23.0524	-24.1084	1.3153	0

### Sheet: Sheet2
Fitness Evo Delta - ANOVA and Tukey’s HSD for pairwise comparisons									Fitness Evo ctf4∆ - ANOVA and Tukey’s HSD for pairwise comparisons
Group 1	Group 2	Mean Diff	p-adj	Lower	Upper	Reject			Group 1	Group 2	Mean Diff	p-adj	Lower	Upper	Reject
0.25%_WT	0.25%_ctf4∆	9.7184	0	8.3009	11.136	TRUE			0.0025	0.005	-0.4404	0.784	-1.6936	0.8128	FALSE
0.25%_WT	0.5%_WT	-0.398	0.988	-1.8156	1.0196	FALSE			0.0025	0.02	-2.462	0	-3.7152	-1.2088	TRUE
0.25%_WT	0.5%_ctf4∆	10.5679	0	9.1504	11.9855	TRUE			0.0025	0.08	-1.3973	0.0235	-2.6506	-0.1441	TRUE
0.25%_WT	2%_WT	-2.6834	0	-4.101	-1.2659	TRUE			0.005	0.02	-2.0216	0.0005	-3.2748	-0.7684	TRUE
0.25%_WT	2%_ctf4∆	10.5182	0	9.1006	11.9357	TRUE			0.005	0.08	-0.957	0.19	-2.2102	0.2962	FALSE
0.25%_WT	8%_WT	-2.343	0	-3.7606	-0.9254	TRUE			0.02	0.08	1.0646	0.121	-0.1886	2.3178	FALSE
0.25%_WT	8%_ctf4∆	12.1543	0	10.7368	13.5719	TRUE
0.25%_ctf4∆	0.5%_WT	-10.1164	0	-11.534	-8.6989	TRUE
0.25%_ctf4∆	0.5%_ctf4∆	0.8495	0.581	-0.5681	2.2671	FALSE
0.25%_ctf4∆	2%_WT	-12.4019	0	-13.8195	-10.9843	TRUE
0.25%_ctf4∆	2%_ctf4∆	0.7997	0.654	-0.6179	2.2173	FALSE
0.25%_ctf4∆	8%_WT	-12.0614	0	-13.479	-10.6439	TRUE
0.25%_ctf4∆	8%_ctf4∆	2.4359	0	1.0183	3.8535	TRUE
0.5%_WT	0.5%_ctf4∆	10.9659	0	9.5484	12.3835	TRUE
0.5%_WT	2%_WT	-2.2855	0.0001	-3.703	-0.8679	TRUE
0.5%_WT	2%_ctf4∆	10.9161	0	9.4986	12.3337	TRUE
0.5%_WT	8%_WT	-1.945	0.0013	-3.3626	-0.5274	TRUE
0.5%_WT	8%_ctf4∆	12.5523	0	11.1348	13.9699	TRUE
0.5%_ctf4∆	2%_WT	-13.2514	0	-14.669	-11.8338	TRUE
0.5%_ctf4∆	2%_ctf4∆	-0.0498	1	-1.4674	1.3678	FALSE
0.5%_ctf4∆	8%_WT	-12.9109	0	-14.3285	-11.4933	TRUE
0.5%_ctf4∆	8%_ctf4∆	1.5864	0.0174	0.1688	3.004	TRUE
2%_WT	2%_ctf4∆	13.2016	0	11.784	14.6192	TRUE
2%_WT	8%_WT	0.3405	0.995	-1.0771	1.758	FALSE
2%_WT	8%_ctf4∆	14.8378	0	13.4202	16.2554	TRUE
2%_ctf4∆	8%_WT	-12.8611	0	-14.2787	-11.4436	TRUE
2%_ctf4∆	8%_ctf4∆	1.6362	0.0124	0.2186	3.0538	TRUE
8%_WT	8%_ctf4∆	14.4973	0	13.0798	15.9149	TRUE

### Sheet: Sheet3
Power Law Fitting per Population								Statistical Analysis and comparison of parameter b
Glucose	Pop	a	b	R2_power_law	genotype			Pair-wise comparisons Mann-Whitney with Bonferroni correction
0.0025	1	1.40703	0.00285915	0.960756	WT			Comparison	p-value	p-value adjusted	genotype
0.0025	2	1.19101	0.00303659	0.835655	WT			0.25% vs 0.5%	0.0165749	0.0994496	WT
0.0025	3	0.880627	0.00524112	0.747212	WT			0.25% vs 2%			WT
0.0025	4	1.28486	0.00258868	0.834436	WT			0.25% vs 8%	3.65846e-05	0.000219507	WT
0.0025	5	0.972424	0.0044101	0.846297	WT			0.5% vs 2%			WT
0.0025	6	1.31012	0.00283495	0.888771	WT			0.5% vs 8%	3.65846e-05	0.000219507	WT
0.0025	7	1.11961	0.00342487	0.899109	WT			2% vs 8%			WT
0.0025	8	1.01856	0.00296091	0.879986	WT			0.25% vs 0.5%	0.0463866	0.27832	ctf4∆
0.0025	9	1.08376	0.00294108	0.936222	WT			0.25% vs 2%	0.00346206	0.0207724	ctf4∆
0.0025	10	0.936428	0.00480568	0.869106	WT			0.25% vs 8%	0.000731482	0.00438889	ctf4∆
0.0025	11	1.24654	0.00286024	0.843966	WT			0.5% vs 2%	0.0106448	0.0638687	ctf4∆
0.0025	12	1.16831	0.00366563	0.923736	WT			0.5% vs 8%	0.00243673	0.0146204	ctf4∆
0.0025	0				WT			2% vs 8%	0.0178116	0.10687	ctf4∆
0.005	1	0.720732	0.00452254	0.893044	WT
0.005	2	0.544194	0.00444629	0.911468	WT
0.005	3	0.822199	0.0057644	0.950576	WT
0.005	4	0.807878	0.00538847	0.972322	WT
0.005	5	0.803612	0.00395153	0.946248	WT
0.005	6	0.9541	0.00321215	0.985085	WT
0.005	7	0.764323	0.00394843	0.902503	WT
0.005	8	1.78123	0.0031454	0.999181	WT
0.005	9	0.784844	0.00406783	0.926038	WT
0.005	10	0.64477	0.00525805	0.889545	WT
0.005	11	0.78737	0.00344986	0.905347	WT
0.005	12	0.693048	0.0041965	0.941282	WT
0.005	0				WT
0.02	1				WT
0.02	2	0.746215	0.00536425	0.991948	WT
0.02	3	0.204461	0.000543162	0.465616	WT
0.02	4	0.803682	0.0038861	0.919264	WT
0.02	5				WT
0.02	6	0.533328	5.48043e-11	-0.0333945	WT
0.02	7	0.454081	0.00195773	0.604356	WT
0.02	8	5.06788	0.00113286	0.676684	WT
0.02	9	0.113228	0.000298892	0.709998	WT
0.02	10				WT
0.02	11	0.538887	2.48422e-10	-0.0846024	WT
0.02	12	0.965127	0.0020882	0.672768	WT
0.02	0				WT
0.08	1	3.54141	0.00105245	0.520745	WT
0.08	2	26.4704	0.00101545	0.677212	WT
0.08	3	0.455763	0.00037431	0.246878	WT
0.08	4	24.9721	0.00102423	0.787545	WT
0.08	5	0.676895	0.00092226	0.45405	WT
0.08	6	0.510759	0.00081321	0.461832	WT
0.08	7	35.3954	0.00100147	0.395682	WT
0.08	8	26.6967	0.00100927	0.667397	WT
0.08	9	25.5172	0.00102637	0.805825	WT
0.08	10	25.1479	0.00103215	0.868165	WT
0.08	11	0.285527	0.000165403	0.188558	WT
0.08	12	0.674821	0.00136082	0.605737	WT
0.08	0				WT
0.0025	1	0.660984	0.0533448	0.894451	ctf4∆
0.0025	2	0.756469	0.0326201	0.955232	ctf4∆
0.0025	3	0.612765	0.0764871	0.926966	ctf4∆
0.0025	4	0.631144	0.0640899	0.910331	ctf4∆
0.0025	5	0.633288	0.072283	0.90576	ctf4∆
0.0025	6	0.362783	1.18188	0.970957	ctf4∆
0.0025	7	0.676234	0.0652469	0.926868	ctf4∆
0.0025	8	0.555645	0.100135	0.914803	ctf4∆
0.0025	9	0.658823	0.0555296	0.877989	ctf4∆
0.0025	10	0.672747	0.0440519	0.885465	ctf4∆
0.0025	11	0.695018	0.033289	0.844888	ctf4∆
0.0025	12	0.595928	0.0726811	0.842857	ctf4∆
0.0025	0				ctf4∆
0.005	1	0.733523	0.0372569	0.967081	ctf4∆
0.005	2	0.498591	0.226845	0.950688	ctf4∆
0.005	3	0.67982	0.052422	0.903898	ctf4∆
0.005	4	0.555517	0.137591	0.957117	ctf4∆
0.005	5	0.592363	0.0848282	0.927611	ctf4∆
0.005	6	0.519308	0.167062	0.946288	ctf4∆
0.005	7	0.572701	0.107011	0.966954	ctf4∆
0.005	8	0.704049	0.0458627	0.920452	ctf4∆
0.005	9	0.484664	0.268466	0.98227	ctf4∆
0.005	10	0.499053	0.248972	0.917674	ctf4∆
0.005	11	0.536882	0.135725	0.907273	ctf4∆
0.005	12	0.371084	1.43927	0.959235	ctf4∆
0.005	0				ctf4∆
0.02	1	0.166689	5769	0.983329	ctf4∆
0.02	2	0.48203	0.267378	0.972001	ctf4∆
0.02	3	0.365579	1.62156	0.996039	ctf4∆
0.02	4	0.395421	0.806526	0.999521	ctf4∆
0.02	5	0.396852	1.46184	0.984672	ctf4∆
0.02	6	0.359818	1.18103	0.930321	ctf4∆
0.02	7	0.75703	0.0353205	0.920412	ctf4∆
0.02	8	0.422875	0.578925	0.943991	ctf4∆
0.02	9	0.421195	0.73907	0.994531	ctf4∆
0.02	10	0.534435	0.16725	0.963734	ctf4∆
0.02	11	0.423085	0.535955	0.92424	ctf4∆
0.02	12	0.457039	0.284148	0.852024	ctf4∆
0.02	0				ctf4∆
0.08	1	0.492754	0.287091	0.946348	ctf4∆
0.08	2	0.362777	2.52522	0.988419	ctf4∆
0.08	3	0.318081	5.89283	0.974182	ctf4∆
0.08	4	0.698168	0.0564619	0.835027	ctf4∆
0.08	5	0.370918	1.93068	0.977851	ctf4∆
0.08	6	0.321871	4.64545	0.97786	ctf4∆
0.08	7	0.351957	2.30419	0.971529	ctf4∆
0.08	8	0.659185	0.0673432	0.873427	ctf4∆
0.08	9	0.337721	4.11977	0.972908	ctf4∆
0.08	10	0.371706	2.3754	0.9673	ctf4∆
0.08	11	0.334571	3.60254	0.927087	ctf4∆
0.08	12	0.309995	7.76723	0.987382	ctf4∆
0.08	0				ctf4∆
