## Supplementary File 5 for "Compensatory Evolution to DNA Replication Stress is Robust to Nutrient Availability"

### Sheet: INDEX
INDEX	Supplementary File 5
Sheet1	Source data and statistical analysis of relative fitness measurments of reconstructed mutations and normalization/delta - Fig 6A, 6B, Fig5B, FigS4A, B
Sheet2	Source data - Fig 6A, 6B and S4C
Sheet3	Source data and statistical analysis - Fig6C

### Sheet: Sheet1
Fitness of reconstructed strains							Delta and Normalized Fitness						ANOVA between high and low glucose
fit	score	replica	genotype	gluc			genotype	gluc	replica	delta_fitness	gluc_group		genotype	ANOVA_F_statistic	ANOVA_p_value	Corrected_p_value
1.62006	0.974591	1	ixr1∆	0.25%			ixr1∆ ctf4∆	0.25%	1	7.67002	Low		ixr1∆ ctf4∆	69.9656	8.12139e-07	3.24856e-06
0.146747	1	2	ixr1∆	0.25%			ixr1∆ ctf4∆	0.25%	2	7.15126	Low		rad9∆ ctf4∆	1.23039	0.286022	1
-0.000554887	1	3	ixr1∆	0.25%			ixr1∆ ctf4∆	0.25%	3	8.33345	Low		2xSCC2 ctf4∆	0.0462224	0.832872	1
2.03157	0.877471	4	ixr1∆	0.25%			ixr1∆ ctf4∆	0.25%	4	7.90248	Low		med14-H919P ctf4∆	3.4733	0.0834749	0.3339
1.80761	0.987674	1	ixr1∆	0.5%			rad9∆ ctf4∆	0.25%	1	4.86308	Low
1.58561	0.995462	2	ixr1∆	0.5%			rad9∆ ctf4∆	0.25%	2	5.36011	Low		genotype	ANOVA_F_statistic	ANOVA_p_value	Corrected_p_value
1.60381	0.999795	3	ixr1∆	0.5%			rad9∆ ctf4∆	0.25%	3	4.56635	Low		ixr1∆	4.8305	0.0452833	0.0603777
1.95153	0.982249	4	ixr1∆	0.5%			rad9∆ ctf4∆	0.25%	4	4.48871	Low		rad9∆	111.068	4.8574e-08	1.94296e-07
-1.53576	0.923042	1	ixr1∆	2%			2xSCC2 ctf4∆	0.25%	1	1.76437	Low		2xSCC2	0.161712	0.693658	0.693658
-1.78066	0.99673	2	ixr1∆	2%			2xSCC2 ctf4∆	0.25%	2	2.32237	Low		med14-H919P	40.0087	1.87434e-05	3.74868e-05
-1.71229	0.993172	3	ixr1∆	2%			2xSCC2 ctf4∆	0.25%	3	0.877768	Low
-1.15474	0.941731	4	ixr1∆	2%			2xSCC2 ctf4∆	0.25%	4	1.26731	Low
0.989942	0.911793	1	ixr1∆	8%			med14-H919P ctf4∆	0.25%	1	3.25448	Low
1.22336	0.861887	2	ixr1∆	8%			med14-H919P ctf4∆	0.25%	2	3.20038	Low
1.18162	0.812916	3	ixr1∆	8%			med14-H919P ctf4∆	0.25%	3	2.16188	Low
2.23557	1	4	ixr1∆	8%			med14-H919P ctf4∆	0.25%	4	3.13055	Low
-11.6557	0.999999	1	ixr1∆ ctf4∆	0.25%			ixr1∆ ctf4∆	0.5%	1	8.43518	Low
-12.1744	0.99494	2	ixr1∆ ctf4∆	0.25%			ixr1∆ ctf4∆	0.5%	2	6.54998	Low
-10.9923	0.996992	3	ixr1∆ ctf4∆	0.25%			ixr1∆ ctf4∆	0.5%	3	8.21924	Low
-11.4232	0.99841	4	ixr1∆ ctf4∆	0.25%			ixr1∆ ctf4∆	0.5%	4	7.70906	Low
-11.3927	0.999918	1	ixr1∆ ctf4∆	0.5%			rad9∆ ctf4∆	0.5%	1	6.35948	Low
-13.2779	0.998578	2	ixr1∆ ctf4∆	0.5%			rad9∆ ctf4∆	0.5%	2	5.84764	Low
-11.6086	0.999986	3	ixr1∆ ctf4∆	0.5%			rad9∆ ctf4∆	0.5%	3	6.21027	Low
-12.1188	0.996403	4	ixr1∆ ctf4∆	0.5%			rad9∆ ctf4∆	0.5%	4	4.86553	Low
-13.2795	0.998815	1	ixr1∆ ctf4∆	2%			2xSCC2 ctf4∆	0.5%	1	2.55062	Low
-13.4228	0.999882	2	ixr1∆ ctf4∆	2%			2xSCC2 ctf4∆	0.5%	2	2.2992	Low
-14.0386	0.99973	3	ixr1∆ ctf4∆	2%			2xSCC2 ctf4∆	0.5%	3	2.19768	Low
-13.1873	0.999592	4	ixr1∆ ctf4∆	2%			2xSCC2 ctf4∆	0.5%	4	2.45769	Low
-12.5699	0.9979	1	ixr1∆ ctf4∆	8%			med14-H919P ctf4∆	0.5%	1	2.46233	Low
-12.1574	0.997561	2	ixr1∆ ctf4∆	8%			med14-H919P ctf4∆	0.5%	2	2.12614	Low
-12.6418	0.999829	3	ixr1∆ ctf4∆	8%			med14-H919P ctf4∆	0.5%	3	3.59946	Low
-12.8651	0.998855	4	ixr1∆ ctf4∆	8%			med14-H919P ctf4∆	0.5%	4	2.27492	Low
2.86545	0.969511	1	rad9∆	0.25%			ixr1∆ ctf4∆	2%	1	11.8032	High
1.06875	1	2	rad9∆	0.25%			ixr1∆ ctf4∆	2%	2	11.6599	High
2.75933	0.976757	3	rad9∆	0.25%			ixr1∆ ctf4∆	2%	3	11.0441	High
2.8462	0.945632	4	rad9∆	0.25%			ixr1∆ ctf4∆	2%	4	11.8954	High
2.74234	0.961871	1	rad9∆	0.5%			rad9∆ ctf4∆	2%	1	6.862	High
2.30644	0.988668	2	rad9∆	0.5%			rad9∆ ctf4∆	2%	2	7.1744	High
2.38488	0.99237	3	rad9∆	0.5%			rad9∆ ctf4∆	2%	3	8.15464	High
2.76677	0.993182	4	rad9∆	0.5%			rad9∆ ctf4∆	2%	4	6.59831	High
-0.567245	1	1	rad9∆	2%			2xSCC2 ctf4∆	2%	1	2.19645	High
-0.435873	1	2	rad9∆	2%			2xSCC2 ctf4∆	2%	2	3.19364	High
-0.094461	1	3	rad9∆	2%			2xSCC2 ctf4∆	2%	3	2.22828	High
0.20673	1	4	rad9∆	2%			2xSCC2 ctf4∆	2%	4	3.28591	High
-0.276366	1	1	rad9∆	8%			med14-H919P ctf4∆	2%	1	3.73483	High
0.296283	0.983794	2	rad9∆	8%			med14-H919P ctf4∆	2%	2	4.45222	High
0.207155	1	3	rad9∆	8%			med14-H919P ctf4∆	2%	3	4.49711	High
-0.606015	1	4	rad9∆	8%			med14-H919P ctf4∆	2%	4	4.25034	High
-13.0272	0.999573	1	rad9∆ ctf4∆	0.25%			ixr1∆ ctf4∆	8%	1	10.1308	High
-12.5301	0.992972	2	rad9∆ ctf4∆	0.25%			ixr1∆ ctf4∆	8%	2	10.5433	High
-13.3239	0.997438	3	rad9∆ ctf4∆	0.25%			ixr1∆ ctf4∆	8%	3	10.059	High
-13.4015	0.999636	4	rad9∆ ctf4∆	0.25%			ixr1∆ ctf4∆	8%	4	9.83567	High
-12.6554	0.998411	1	rad9∆ ctf4∆	0.5%			rad9∆ ctf4∆	8%	1	4.79632	High
-13.1673	0.997958	2	rad9∆ ctf4∆	0.5%			rad9∆ ctf4∆	8%	2	4.9724	High
-12.8046	0.999659	3	rad9∆ ctf4∆	0.5%			rad9∆ ctf4∆	8%	3	4.37049	High
-14.1494	0.999986	4	rad9∆ ctf4∆	0.5%			rad9∆ ctf4∆	8%	4	4.6508	High
-16.8975	0.993555	1	rad9∆ ctf4∆	2%			2xSCC2 ctf4∆	8%	1	1.0943	High
-16.5851	0.997844	2	rad9∆ ctf4∆	2%			2xSCC2 ctf4∆	8%	2	0.295763	High
-15.6049	0.99642	3	rad9∆ ctf4∆	2%			2xSCC2 ctf4∆	8%	3	1.73108	High
-17.1612	0.996724	4	rad9∆ ctf4∆	2%			2xSCC2 ctf4∆	8%	4	2.42784	High
-19.4068	0.991251	1	rad9∆ ctf4∆	8%			med14-H919P ctf4∆	8%	1	5.12726	High
-19.2307	0.983849	2	rad9∆ ctf4∆	8%			med14-H919P ctf4∆	8%	2	3.5956	High
-19.8327	0.990005	3	rad9∆ ctf4∆	8%			med14-H919P ctf4∆	8%	3	3.3602	High
-19.5523	0.99151	4	rad9∆ ctf4∆	8%			med14-H919P ctf4∆	8%	4	0.785061	High
1.12525	1	1	2xSCC2	0.25%
2.47365	0.978334	2	2xSCC2	0.25%
2.22171	0.986403	3	2xSCC2	0.25%
1.57054	1	4	2xSCC2	0.25%
2.15543	0.999823	1	2xSCC2	0.5%
0.645997	1	2	2xSCC2	0.5%
2.35263	0.99989	3	2xSCC2	0.5%
1.89759	0.987923	4	2xSCC2	0.5%
0.399275	1	1	2xSCC2	2%
0.319197	1	2	2xSCC2	2%
1.7193	0.987119	3	2xSCC2	2%
0.320423	1	4	2xSCC2	2%
2.62313	0.989381	1	2xSCC2	8%
2.71559	0.996953	2	2xSCC2	8%
2.16952	0.959268	3	2xSCC2	8%
2.71802	0.999963	4	2xSCC2	8%
-16.663	0.99707	1	2xSCC2 ctf4∆	0.25%
-16.105	0.996247	2	2xSCC2 ctf4∆	0.25%
-17.5496	0.999017	3	2xSCC2 ctf4∆	0.25%
-17.1601	0.999971	4	2xSCC2 ctf4∆	0.25%
-17.2515	0.999279	1	2xSCC2 ctf4∆	0.5%
-17.5029	0.999686	2	2xSCC2 ctf4∆	0.5%
-17.6044	0.999997	3	2xSCC2 ctf4∆	0.5%
-17.3444	0.998124	4	2xSCC2 ctf4∆	0.5%
-20.6508	0.995276	1	2xSCC2 ctf4∆	2%
-19.6537	0.998177	2	2xSCC2 ctf4∆	2%
-20.619	0.993721	3	2xSCC2 ctf4∆	2%
-19.5614	0.995309	4	2xSCC2 ctf4∆	2%
-22.6461	0.989292	1	2xSCC2 ctf4∆	8%
-21.8476	0.976055	2	2xSCC2 ctf4∆	8%
-23.2829	0.993087	3	2xSCC2 ctf4∆	8%
-23.9797	0.99225	4	2xSCC2 ctf4∆	8%
3.11884	0.987346	1	med14-H919P	0.25%
1.45821	1	2	med14-H919P	0.25%
0.416958	1	3	med14-H919P	0.25%
3.19482	0.983744	4	med14-H919P	0.25%
1.36423	1	1	med14-H919P	0.5%
1.79581	1	2	med14-H919P	0.5%
2.65465	0.994648	3	med14-H919P	0.5%
1.35826	1	4	med14-H919P	0.5%
-0.914193	1	1	med14-H919P	2%
-0.771807	1	2	med14-H919P	2%
-1.12355	1	3	med14-H919P	2%
-0.762839	1	4	med14-H919P	2%
-0.170339	1	1	med14-H919P	8%
0.433747	0.96247	2	med14-H919P	8%
-0.333417	1	3	med14-H919P	8%
-0.633935	1	4	med14-H919P	8%
-14.9735	0.999603	1	med14-H919P ctf4∆	0.25%
-15.0276	0.998646	2	med14-H919P ctf4∆	0.25%
-16.0661	0.999907	3	med14-H919P ctf4∆	0.25%
-15.0974	0.999834	4	med14-H919P ctf4∆	0.25%
-17.3095	0.998306	1	med14-H919P ctf4∆	0.5%
-17.6456	0.999059	2	med14-H919P ctf4∆	0.5%
-16.1723	0.994702	3	med14-H919P ctf4∆	0.5%
-17.4969	0.996913	4	med14-H919P ctf4∆	0.5%
-20.6951	0.998047	1	med14-H919P ctf4∆	2%
-19.9777	0.996077	2	med14-H919P ctf4∆	2%
-19.9328	0.996282	3	med14-H919P ctf4∆	2%
-20.1796	0.999557	4	med14-H919P ctf4∆	2%
-19.1571	0.950029	1	med14-H919P ctf4∆	8%
-20.6888	0.972048	2	med14-H919P ctf4∆	8%
-20.9242	0.969212	3	med14-H919P ctf4∆	8%
-25.0695	0.993859	4	med14-H919P ctf4∆	8%

### Sheet: Sheet2
Computed Fitness								ANOVA between evolved fit and computed
pop	glucose_concentration	rad9∆ ctf4∆	ixr1∆ ctf4∆	med14-H919P ctf4∆	computed_fitness	SCC2_count		glucose	ANOVA_F_statistic	ANOVA_p_value	Corrected_p_value
1	0.25%	1	1	0	-6.70015	0		0.0025	5.1474	0.033438	0.133753
1	0.5%	1	1	0	-7.38247	0		0.005	0.008112	0.929049	1
1	2%	0	1	1	-9.47042	1		0.02	17.5954	0.000375	0.0015
1	8%	1	1	0	-8.94329	0		0.08	0.154858	0.697723	1
2	0.25%	1	1	0	-6.52003	0
2	0.5%	0	1	0	-7.22609	1
2	2%	0	1	0	-9.41181	1
2	8%	0	1	1	-7.34925	0
3	0.25%	1	1	0	-6.34088	1
3	0.5%	1	1	1	-7.16799	0
3	2%	0	1	0	-8.65089	1
3	8%	0	1	0	-9.00274	1
4	0.25%	0	1	1	-6.90351	0
4	0.5%	1	1	1	-6.60047	0
4	2%	0	1	1	-9.49046	0
4	8%	1	1	1	-8.87862	0
5	0.25%	0	1	0	-5.53903	0
5	0.5%	1	1	0	-7.82437	1
5	2%	1	1	1	-6.00983	0
5	8%	0	1	0	-7.66281	0
6	0.25%	1	1	1	-6.76052	0
6	0.5%	0	1	0	-7.88824	0
6	2%	1	1	0	-11.7493	0
6	8%	0	1	1	-9.39661	0
7	0.25%	0	1	1	-4.01849	1
7	0.5%	0	1	0	-7.22387	0
7	2%	0	1	0	-9.21577	1
7	8%	0	1	1	-8.60091	1
8	0.25%	0	1	1	-7.80136	0
8	0.5%	1	1	0	-7.44843	0
8	2%	1	1	0	-9.57559	0
8	8%	1	1	0	-9.01817	0
9	0.25%	1	1	0	-7.04728	0
9	0.5%	0	1	1	-6.4496	0
9	2%	1	1	0	-7.32632	0
9	8%	1	1	0	-7.84229	0
10	0.25%	0	1	1	-7.73192	0
10	0.5%	1	1	1	-6.78945	0
10	2%	1	1	0	-8.75464	0
10	8%	0	1	0	-6.21593	0
11	0.25%	1	1	1	-8.93788	0
11	0.5%	1	1	1	-7.95157	0
11	2%	0	1	0	-10.2554	0
11	8%	1	1	1	-7.81099	1
12	0.25%	1	1	1	-7.92007	0
12	0.5%	0	1	0	-7.55303	0
12	2%	1	1	0	-11.8543	0
12	8%	1	1	1	-8.26769	0

### Sheet: Sheet3
ANOVA between high and low concentration
nutrient	f_stat	p_val								genotype	fitness	score	replica	nutrient	concentration	wt_mean_fitness	fitness_normalized (%)
glucose	790.002	1.72657e-20								ctf4∆	-0.192302	0.998956	1	glucose	low	0.0177004	-21.0002
nitrogen	1710.84	5.57053e-24								ctf4∆	-0.17045	0.999266	2	glucose	low	0.0177004	-18.815
phos	1905.89	1.80468e-24								ctf4∆	-0.193055	0.995853	3	glucose	low	0.0177004	-21.0756
										ctf4∆	-0.192191	0.999764	4	glucose	low	0.0177004	-20.9892
										reconstructed	-0.1098	0.999976	1	glucose	low	0.0177004	-12.7501
group1	group2	meandiff	p-adj	lower	upper	reject	nutrient			reconstructed	-0.11478	0.978401	2	glucose	low	0.0177004	-13.248
WT	ctf4∆	-0.2135	0	-0.2271	-0.1999	TRUE	glucose			reconstructed	-0.1031	0.962238	3	glucose	low	0.0177004	-12.08
WT	reconstructed	-0.1272	0	-0.1408	-0.1136	TRUE	glucose			reconstructed	-0.115136	0.994645	4	glucose	low	0.0177004	-13.2837
ctf4∆	reconstructed	0.0863	0	0.0727	0.0999	TRUE	glucose			WT	-0.0138104	1	1	glucose	low	0.0177004	-3.15108
WT	ctf4∆	-0.2028	0	-0.2119	-0.1937	TRUE	nitrogen			WT	0.0270494	0.999983	2	glucose	low	0.0177004	0.934894
WT	reconstructed	-0.1497	0	-0.1587	-0.1406	TRUE	nitrogen			WT	0.030329	0.895859	3	glucose	low	0.0177004	1.26286
ctf4∆	reconstructed	0.0531	0	0.0441	0.0622	TRUE	nitrogen			WT	0.0272337	0.998463	4	glucose	low	0.0177004	0.953324
WT	ctf4∆	-0.2016	0	-0.2099	-0.1933	TRUE	phos			ctf4∆	-0.198837	0.999748	1	glucose	high	0.0256227	-22.4459
WT	reconstructed	-0.1252	0	-0.1335	-0.1169	TRUE	phos			ctf4∆	-0.2027	0.999987	2	glucose	high	0.0256227	-22.8323
ctf4∆	reconstructed	0.0764	0	0.0681	0.0847	TRUE	phos			ctf4∆	-0.191448	0.998009	3	glucose	high	0.0256227	-21.7071
										ctf4∆	-0.193889	0.99681	4	glucose	high	0.0256227	-21.9511
										reconstructed	-0.0974359	0.992019	1	glucose	high	0.0256227	-12.3059
										reconstructed	-0.0979242	0.98607	2	glucose	high	0.0256227	-12.3547
genotype	nutrient	f_stat	p_val							reconstructed	-0.106506	0.999682	3	glucose	high	0.0256227	-13.2129
ctf4∆	glucose	2.5662	0.160289							reconstructed	-0.0998215	0.997029	4	glucose	high	0.0256227	-12.5444
ctf4∆	nitrogen	9.34278	0.0223222							WT	0.0256248	0.928909	1	glucose	high	0.0256227	0.000208
ctf4∆	phos	0.308318	0.59879							WT	0.0246853	0.975203	2	glucose	high	0.0256227	-0.093741
reconstructed	glucose	8.60519	0.0261691							WT	0.0278921	0.995897	3	glucose	high	0.0256227	0.226936
reconstructed	nitrogen	0.0883459	0.776313							WT	0.0242887	0.946466	4	glucose	high	0.0256227	-0.133403
reconstructed	phos	23.3542	0.00290251							ctf4∆	-0.16131	0.999664	1	nitrogen	low	0.0266	-18.791
WT	glucose	0.562688	0.481548							ctf4∆	-0.166241	0.995343	2	nitrogen	low	0.0266	-19.2841
WT	nitrogen	0.0981504	0.764665							ctf4∆	-0.168507	0.999961	3	nitrogen	low	0.0266	-19.5107
WT	phos	10.0545	0.0192971							ctf4∆	-0.176821	0.999261	4	nitrogen	low	0.0266	-20.3421
										reconstructed	-0.123885	0.995485	1	nitrogen	low	0.0266	-15.0485
										reconstructed	-0.125758	0.998833	2	nitrogen	low	0.0266	-15.2358
group1	group2	meandiff	p-adj	lower	upper	reject	genotype	nutrient		reconstructed	-0.124646	0.99931	3	nitrogen	low	0.0266	-15.1246
high	low	0.0097	0.1603	-0.0051	0.0246	FALSE	ctf4∆	glucose		reconstructed	-0.119152	0.995518	4	nitrogen	low	0.0266	-14.5752
high	low	0.0152	0.0223	0.003	0.0274	TRUE	ctf4∆	nitrogen		WT	0.0304271	0.998896	1	nitrogen	low	0.0266	0.382715
high	low	0.0037	0.5988	-0.0125	0.0199	FALSE	ctf4∆	phos		WT	0.0289665	0.985551	2	nitrogen	low	0.0266	0.236648
high	low	-0.0103	0.0262	-0.0189	-0.0017	TRUE	reconstructed	glucose		WT	0.0252269	0.999859	3	nitrogen	low	0.0266	-0.137308
high	low	-0.0014	0.7763	-0.0125	0.0098	FALSE	reconstructed	nitrogen		WT	0.0217794	0.944794	4	nitrogen	low	0.0266	-0.482056
high	low	-0.0103	0.0029	-0.0155	-0.0051	TRUE	reconstructed	phos		ctf4∆	-0.187846	0.999555	1	nitrogen	high	0.027369	-21.5215
high	low	-0.0079	0.4815	-0.0338	0.0179	FALSE	WT	glucose		ctf4∆	-0.172559	0.999463	2	nitrogen	high	0.027369	-19.9928
high	low	-0.0008	0.7647	-0.0068	0.0052	FALSE	WT	nitrogen		ctf4∆	-0.184112	0.997677	3	nitrogen	high	0.027369	-21.1481
high	low	-0.0055	0.0193	-0.0097	-0.0012	TRUE	WT	phos		ctf4∆	-0.189171	0.999979	4	nitrogen	high	0.027369	-21.654
										reconstructed	-0.134919	0.996958	1	nitrogen	high	0.027369	-16.2288
										reconstructed	-0.118466	0.996058	2	nitrogen	high	0.027369	-14.5835
										reconstructed	-0.116571	0.998758	3	nitrogen	high	0.027369	-14.394
										reconstructed	-0.118063	0.997442	4	nitrogen	high	0.027369	-14.5432
										WT	0.0306159	0.999997	1	nitrogen	high	0.027369	0.324692
										WT	0.0277745	0.972617	2	nitrogen	high	0.027369	0.0405502
										WT	0.0233568	0.996625	3	nitrogen	high	0.027369	-0.401218
										WT	0.0277288	0.977224	4	nitrogen	high	0.027369	0.0359753
										ctf4∆	-0.170987	1	1	phos	low	0.0227723	-19.3759
										ctf4∆	-0.172782	0.999216	2	phos	low	0.0227723	-19.5554
										ctf4∆	-0.173687	0.999758	3	phos	low	0.0227723	-19.6459
										ctf4∆	-0.179561	0.999962	4	phos	low	0.0227723	-20.2333
										reconstructed	-0.100985	0.999635	1	phos	low	0.0227723	-12.3758
										reconstructed	-0.105539	1	2	phos	low	0.0227723	-12.8311
										reconstructed	-0.103163	0.999159	3	phos	low	0.0227723	-12.5935
										reconstructed	-0.109744	0.995693	4	phos	low	0.0227723	-13.2517
										WT	0.0266332	0.989736	1	phos	low	0.0227723	0.386087
										WT	0.0191206	0.99106	2	phos	low	0.0227723	-0.365173
										WT	0.0228342	0.999976	3	phos	low	0.0227723	0.0061935
										WT	0.0225012	0.998326	4	phos	low	0.0227723	-0.0271075
										ctf4∆	-0.179308	0.999709	1	phos	high	0.0282277	-20.7536
										ctf4∆	-0.195262	0.99919	2	phos	high	0.0282277	-22.3489
										ctf4∆	-0.166774	0.998972	3	phos	high	0.0282277	-19.5002
										ctf4∆	-0.170368	0.998895	4	phos	high	0.0282277	-19.8595
										reconstructed	-0.0922533	0.997707	1	phos	high	0.0282277	-12.0481
										reconstructed	-0.0962111	0.997726	2	phos	high	0.0282277	-12.4439
										reconstructed	-0.0935376	0.999881	3	phos	high	0.0282277	-12.1765
										reconstructed	-0.0962994	0.999996	4	phos	high	0.0282277	-12.4527
										WT	0.0264017	0.978486	1	phos	high	0.0282277	-0.182595
										WT	0.0301725	0.946134	2	phos	high	0.0282277	0.194482
										WT	0.0279711	0.999405	3	phos	high	0.0282277	-0.02566
										WT	0.0283654	0.982754	4	phos	high	0.0282277	0.013773
