## Supplementary File 6 for "Compensatory Evolution to DNA Replication Stress is Robust to Nutrient Availability"

### Sheet: Sheet1
Strain ID	Genotype	Notes
yMF1055	MATα; ADE2; can1∆0; prACT1-Citrin-LEU2; his3-11,15; ura3-1; trp1-1; RAD5+; yel068c∆::CAN1/URA3	Ancestor WT
yMF1056	MATα; ADE2; can1∆0 ;prACT1-Citrin-LEU2; his3-11,15; ura3-1;trp1-1; RAD5+; yel068c∆ ::CAN1/URA3; ctf4∆ ::KanMX6	Ancestor ctf4∆
yMF1176	MATα; ADE2; can1∆0; prACT1-Citrin-LEU2; prACT-Cerulean-HIS3; ura3-1; trp1-1; RAD5+; yel068c∆ ::CAN1/URA3	yMF1055 transformed with pMF27 linearized by AgeI - reference WT for relative fitness
yMF1265	MATα; ADE2; can1∆0; prACT1-Citrin-LEU2; his3-11,15; ura3-1; trp1-1; RAD5+; yel068c∆::CAN1/URA3; ixr1∆::Ble	ixr1∆ single mutant
yMF1269	MATα; ADE2; can1∆0; prACT1-Citrin-LEU2; his3-11,15; ura3-1; trp1-1; RAD5+; yel068c∆::CAN1/URA3; ctf4D::KanMX; ixr1∆::Ble	ctf4∆ ixr1∆ double mutant
yMF1311	MATα; ADE2; can1∆0; prACT1-Citrin-LEU2; his3-11,15; ura3-1; trp1-1; RAD5+; yel068c∆::CAN1/URA3; rad9∆::HIS3	rad9∆ single mutant
yMF1312	MATα; ADE2; can1∆0; prACT1-Citrin-LEU2; his3-11,15; ura3-1; trp1-1; RAD5+; yel068c∆::CAN1/URA3; ctf4∆::KanMX; rad9∆::HIS3	ctf4∆ rad9∆ double mutant
yMF1319	MATα; ADE2; can1∆0; prACT1-Citrin-LEU2; his3-11,15; ura3-1; trp1-1; RAD5+; yel068c∆::CAN1/URA3; pRS404-TRP1-prSCC2-SCC2	SCC2 amplification
yMF1313	MATα; ADE2; can1∆0; prACT1-Citrin-LEU2; his3-11,15; ura3-1; trp1-1; RAD5+; yel068c∆::CAN1/URA3; ctf4∆::KanMX; pRS404-TRP1-prSCC2-SCC2	ctf4∆ SCC2 amplification double mutant
yMF1340	MATα; ADE2; can1∆0; prACT1-Citrin-LEU2; his3-11,15; ura3-1; trp1-1; RAD5+; yel068c∆::CAN1/URA3; med14-H919P	med14-H919P single mutant
yMF1342	MATα; ADE2; can1∆0; prACT1-Citrin-LEU2; his3-11,15; ura3-1; trp1-1; RAD5+; yel068c∆::CAN1/URA3; ctf4∆::KanMX; med14-H919P	ctf4∆ med14-H919P double mutant
yMF1316	MATα; ADE2; can1∆0; prACT1-Citrin-LEU2; his3-11,15; ura3-1; trp1-1; RAD5+; yel068c∆::CAN1/URA3; ctf4∆::KanMX; pRS404-TRP1-prSCC2-SCC2; ixr1∆::Ble; rad9∆::HIS3	ctf4∆ rad9∆ ixr1∆ SCC2 amplification quadruple mutant
